# Novel assay for endangered Hong Kong grouper (*Epinephelus akaara*) to assess eDNA shedding, decay, and population status

**DOI:** 10.1101/2024.03.21.585953

**Authors:** Arthur Chung, Y.C. Kam, Celia Schunter

## Abstract

Overexploitation is a major threat to marine ecosystems, causing collapse of numerous fisheries since the 19^th^ century. The Hong Kong Grouper (*Epinephelus akaara*) is a commercial fish species that suffered at least 50-80% population declines in the past 40 years throughout its distribution range. Yet there has been minimal research or specific management, resulting in insufficient data on abundance, reproduction and habitat utilization. Here we aim to develop a novel species-specific quantitative PCR (qPCR) assay to detect potential occurrence of *E. akaara* through non-invasive environmental water samples. We developed a qPCR assay amplifying 71 bps of the mitochondrial ND2 gene which offers high sensitivity and specificity. To quantify the *E. akaara* population with the emerging environmental DNA (eDNA) tool, however, species-specific shedding and decay rates are crucial. The decay rate of *E. akaara* was similar to that of reported values of other marine fish species. However, the shedding rate of *E. akaara* was found to be few orders of magnitude lower which may be related to the relatively low activity and energy use from solitary and sedentary behavior of groupers. This highlights the importance of empirically determining species or taxon-specific shedding and decay rates to inform accurate abundance estimates with modelling tools for eDNA concentrations. Only 6 out of 88 water samples (6.81%) collected across 4 sampling seasons and 11 sites around Hong Kong showed positive signals at a concentration below limit of detection of the assay, implying its rarity in Hong Kong nowadays. Overall, we demonstrate that eDNA with our qPCR assay is efficient and sensitive in detecting the target species and is a promising tool in documenting endangered species for species management and conservation.
