## Supplementary data for "Novel assay for endangered Hong Kong grouper (*Epinephelus akaara*) to assess eDNA shedding, decay, and population status"

### Sheet: LODLOQ
Supplmentary data 1: qPCR results of dilution series of gblock template
Target	SQ	Cq
ND2	18000	25.82
ND2	18000	25.09
ND2	18000	25.08
ND2	18000	25.03
ND2	18000	24.95
ND2	1800	28.18
ND2	1800	28.22
ND2	1800	28.4
ND2	1800	28.48
ND2	1800	27.8
ND2	1800	28
ND2	1800	28.49
ND2	180	31.74
ND2	180	31.73
ND2	180	31.8
ND2	180	31.89
ND2	180	31.16
ND2	180	31.56
ND2	180	31.98
ND2	18	37.03
ND2	18	35.53
ND2	18	35.25
ND2	18	35.52
ND2	18	35.57
ND2	18	35.81
ND2	18	35.96
ND2	18	35.66
ND2	18	35.81
ND2	18	34.78
ND2	18	35.57
ND2	18	35.88
ND2	18	34.56
ND2	18	35.17
ND2	18	35.37
ND2	18	35.38
ND2	18	34.8
ND2	18	35.15
ND2	1.8	37.33
ND2	1.8	38.79
ND2	1.8	40.17
ND2	1.8	NA
ND2	1.8	37.71
ND2	1.8	38.38
ND2	1.8	40.39
ND2	1.8	38.05
ND2	1.8	38.85
ND2	1.8	NA
ND2	0.18	39.1
ND2	0.18	38.12
ND2	0.18	NA
ND2	0.18	NA
ND2	0.18	NA
ND2	0.18	NA
ND2	0.18	NA
ND2	0.18	NA
ND2	0.18	NA
ND2	0.18	NA

### Sheet: Sheet1
Supplementary data 2: eDNA copies/L for each sampling timepoint for enclosed-tank experiment
Time	eDNA copy/L
4.5	74291.1
4.5	62318.2
4.5	36121.4
25.5	8164.52
25.5	6407.73
25.5	4898.91
29	5623.53
29	6394
29	6553.03
47.5	7803.85
47.5	12140.5
47.5	10030.2
53.5	11224.4
53.5	8058.47
53.5	9934.78
71	9462.99
71	8496.66
71	9076.24
7.5	1440.08
7.5	1847.15
7.5	2392.8
31	31.073
31	45.4104
31	149.982
50.5	11.7602
50.5	3.79361
50.5	6.9388
79	8.23615
79	6.74286
79	6.51563
